# Citric acid water effects on mouse health, motivation, and performance in virtual reality locomotion-based tasks

**DOI:** 10.64898/2026.08.04.742856

**Authors:** Brenna E. Manuel, Grayson O. Sipe

## Abstract

Traditionally, complex behavioral tasks in mice have relied upon water restriction as an external motivator to increase task engagement. However, citric acid (CA) water, the technique whereby water is given *ad libitum* but made sour by the addition of CA, has emerged as an alternative to typical water restriction. Evidence suggests CA water can effectively motivate task performance while improving animal welfare in alignment with the 3Rs of animal research and reducing experimenter labor. While promising, the applicability of CA water in mice remains incompletely characterized with higher concentrations only tested in rats and “ramping” schedules, where mice progress to increasingly higher concentrations, indirectly examined. Here, we evaluate four CA concentration/schedule combinations for their effects on mouse health (weight changes, home cage behaviors, fecal counts) and motivation to drink regular water (lick counts, drinking behaviors) in female and male C57BL/6J mice. We find that a schedule ramping from 1% to 2% CA after one week is the easiest for mice to adapt to and sustained 2% CA use maintains robust lick counts for at least 5 weeks. Additionally, CA has been directly characterized for wheel-turning and touchscreen tasks, but not virtual reality (VR) tasks, an increasingly popular class of behavioral experiments. Therefore, we also assess how 2% CA affects motivation and task performance in two VR treadmill tasks (running and stopping task). We find that CA water does not improve task performance above that of mice given regular water, but does limit competing motivations and produce more uniform, reward-motivated behavior.
