## Supplementary material for "Citric acid water effects on mouse health, motivation, and performance in virtual reality locomotion-based tasks": Statistics Table

### Sheet: Sheet1
Cohort(s)	Related Figure	Sample Sizes	Data Analyzed	Analysis Type	Main Results	95% Confidence Intervals	Effect Size Estimation	Post Hoc Results	Post Hoc 95% Confidence Intervals	Post Hoc Effect Size Estimation
0	Fig. 2	n = 12	Total Weight Change	Descriptive Stats	Week 1: Mean = 0.89, SD = 1.07 Week 2: Mean = 1.42, SD = 0.97 Week 3: Mean = 2.34, SD = 1.20 Week 4: Mean = 4.42, SD = 1.27 Week 5: Mean = 5.89, SD = 1.98	[0.21, 1.57] [0.80, 2.03] [1.57, 3.10] [3.61, 5.23] [4.64, 7.15]	_	_	_	_
0.02	Fig. 2	n = 6	Total Weight Change	Descriptive Stats	Week 1: Mean = -14.23, SD = 1.93 Week 2: Mean = -12.46, SD = 0.97 Week 3: Mean = -11.10, SD = 2.43 Week 4: Mean = -9.62, SD = 2.60 Week 5: Mean = -8.45, SD = 2.73	[-16.25, -12.20] [-13.48, -11.44] [-13.64, -8.55] [-12.35, -6.89] [-11.31, -5.58]	_	_	_	_
SR	Fig. 2	n = 12	Total Weight Change	Descriptive Stats	Week 1: Mean = 1.42, SD = 1.43 Week 2: Mean = -7.27, SD = 1.94 Week 3: Mean = -10.08, SD = 2.75 Week 4: Mean = -10.69, SD = 2.70 Week 5: Mean = -11.91, SD = 2.95	[0.51, 2.33] [-8.50, -6.04] [-11.83, -8.33] [-12.41, -8.98] [-13.79, -10.04]	_	_	_	_
FR	Fig. 2	n = 12	Total Weight Change	Descriptive Stats	0% CA: Mean = 0.00, SD = 0.00 1% CA: Mean = -10.00, SD = 1.32 2% CA: Mean = -17.48, SD = 1.63	[0.00, 0.00] [-10.84, -9.17] [-18.51, -16.44]	_	_	_	_
0%, 2%, SR	Fig. 2	0%: n = 12 2%: n = 6 SR: n = 12	Total Weight Change Weekly Means Comparison	F1-LD-F1 Test (Cohort x Week) Post Hoc: Mann-Whitney U Tests w/ Holm-Bonferroni Corrections	Cohort effect: F(1.68, 12.21) = 97.35, p = 5.60×10-8 Week effect: F(2.02, ∞) = 6.02, p = 0.0023 Interaction: F(3.51, ∞) = 57.56, p = 4.71×10-43	_	RTEs: 0% = 0.78; 2% = 0.23; SR = 0.36 RTEs: Week 1 = 0.46; Week 2 = 0.42; Week 3 = 0.42; Week 4 = 0.48; Week 5 = 0.49 RTEs: 0%-Week 1 = 0.63; 0%-Week 2 = 0.68; 0%-Week 3 = 0.75; 0%-Week 4 = 0.89; 0%-Week 5 = 0.93; 2%-Week 1 = 0.079; 2%-Week 2 = 0.15; 2%-Week 3 = 0.24; 2%-Week 4 = 0.30; 2%-Week 5 = 0.36; SR-Week 1 = 0.68; SR-Week 2 = 0.42; SR-Week 3 = 0.28; SR-Week 4 = 0.25; SR-Week 5 = 0.18	2% vs SR, Week 1: U = 0, p =0.0018 2% vs SR, Week 2: U = 0, p = 0.0027 2% vs SR, Week 3: U = 32, p = 1.00 2% vs SR, Week 4: U = 44, p = 1.00 2% vs SR, Week 5: U = 57, p = 0.16	HL estimator: -15.44; [-17.59, -13.82] HL estimator: -5.00; [-7.12, -3.45] HL estimator: -0.48; [-3.82, 2.05] HL estimator: 1.53; [-2.44, 3.90] HL estimator: 3.93; [-0.090, 6.75]	Rank biserial: r = 1.00 Rank biserial: r = 1.00 Rank biserial: r = 0.11 Rank biserial: r = -0.24 Rank biserial: r = -0.58
0	Fig. 2	n = 12	Average Total Weight Change by Week	Linear Slope Regression	Mean: 1.30 SEM: 0.12 SD: 0.41	[1.04, 1.56]	_	_	_	_
0.02	Fig. 2	n = 6	Average Total Weight Change by Week	Linear Slope Regression	Mean: 1.44 SEM: 0.31 SD: 0.75	[0.66, 2.22]	_	_	_	_
SR	Fig. 2	n = 12	Average Total Weight Change by Week	Linear Slope Regression	Mean: -3.01 SEM: 0.25 SD: 0.87	[-3.56, -2.46]	_	_	_	_
0%, 2%, SR	Fig. 2	0%: n = 12 2%: n = 6 SR: n = 12	Total Weight Change Slope Comparison	Kruskal-Wallis Test Post Hoc: Dunn's Tests w/ Holm Bonferroni Corrections	H(2) = 20.98, p = 2.78×10-5	_	ƞ2H = 0.70	0% vs 2%: z = -0.28, p = 0.78 0% vs SR: z = 4.06, p = 1.49×10-4 2% vs SR: z = 3.60, p = 6.44×10-4	HL estimator: -0.16; [-0.82, 0.51] HL estimator: 4.42; [3.69, 4.98] HL estimator: 4.41; [3.68, 5.30]	Rank biserial: r = -0.067 Rank biserial: r = 0.83 Rank biserial: r = 0.85
0	Fig. 3	n = 12	Daily Weight Change	Descriptive Stats	Week 1: Mean = 0.21, SD = 0.19 Week 2: Mean = 0.17, SD = 0.24 Week 3: Mean = 0.12, SD = 0.20 Week 4: Mean = 0.33, SD = 0.24 Week 5: Mean = 0.11, SD = 0.33	[0.091, 0.33] [0.013, 0.32] [-0.009, 0.25] [0.18, 0.48] [-0.095, 0.32]	_	_	_	_
0.02	Fig. 3	n = 6	Daily Weight Change	Descriptive Stats	Week 1: Mean = -2.14, SD: 0.38 Week 2: Mean = 0.46, SD = 0.50 Week 3: Mean = 0.10, SD = 0.25 Week 4: Mean = 0.32, SD = 0.24 Week 5: Mean = 0.28, SD = 0.32	[-2.54, -1.75] [-0.063, 0.98] [-0.16, 0.36] [0.071, 0.58] [-0.054, 0.61]	_	_	_	_
SR	Fig. 3	n = 12	Daily Weight Change	Descriptive Stats	Week 1: Mean = 0.26, SD = 0.28 Week 2: Mean = -1.40, SD = 0.54 Week 3: Mean = 0.06, SD = 0.36 Week 4: Mean = -0.38, SD = 0.33 Week 5: Mean = -0.12, SD = 0.26	[0.076, 0.44] [-1.75, -1.06] [-0.17, 0.28] [-0.59, -0.17] [-0.28, 0.048]	_	_	_	_
FR	Fig. 3	n = 12	Daily Weight Change	Descriptive Stats	0% CA: Mean = 0.31, SD = 0.40 1% CA: Mean = -4.05, SD = 0.48 2% CA: Mean = -2.89, SD = 1.23	[0.055, 0.56] [-4.36, -3.75] [-3.67, -2.11]	_	_	_	_
2%, 4%, SR, FR	Fig. 3	2%: n = 12 4%: n = 6 SR: n = 12 FR: n = 12	Initial CA Weight Loss Comparisons	Kruskal-Wallis Test Post Hoc: Dunn's Tests w/ Holm Bonferroni Corrections	H(3) = 23.66, p = 2.94×10-5	_	ƞ2H = 0.54	2% vs 4%: z = 1.07, p = 0.57 2% vs SR: z = -2.90, p = 0.011 2% vs FR: z = -3.44, p = 0.0030 4% vs SR: z -3.43, p = 0.0030 4% vs FR: z = -3.87, p = 6.47×10-4 SR vs FR: z = -0.54, p = 0.59	HL estimator: 1.30; [-0.26, 2.32] HL estimator: -2.66; [-4.25, -1.15] HL estimator: -3.10; [-4.46, -1.89] HL estimator: -3.86; [-5.66, -2.20] HL estimator: -4.55; [-5.35, -3.09] HL estimator: -0.62; [-1.93, 1.17]	Rank biserial: r = 0.25 Rank biserial: r = -0.59 Rank biserial: r = -0.70 Rank biserial: r = -0.81 Rank biserial: r = -0.91 Rank biserial: r = -0.11
SR, FR	Fig. 3	SR: n =12 FR: n = 12	Comparison of 2% CA Weight Loss	Mann-Whitney U Test	U = 137, p = 1.96×10-4	HL estimator: 1.96; [1.29, 2.71]	Rank biserial: r = -0.90	_	_	_
0%, 2%, SR	Fig. 3	0%: n = 12 2%: n = 6 SR: n = 12	% of No Nest Weekly Means Comparison	F1-LD-F1 Test (Cohort x Week) Post Hoc: Mann-Whitney U Tests w/ Holm-Bonferroni Corrections	Cohort effect: F(1.69, 18.95) = 7.51, p = 0.0055 Week effect: F(1.80, ∞) = 4.68, p = 0.012 Interaction: F(2.19, ∞) = 2.94, p = 0.048	_	RTEs: 0% = 0.45; 2% = 0.56; SR = 0.52 RTEs: Week 1 = 0.43; Week 2 = 0.54; Week 3 = 0.57; Week 4: 0.43; Week 5 = 0.58 RTEs: 0%-Week 1 = 0.43; 0%-Week 2 = 0.43; 0%-Week 3 = 0.52; 0%-Week 4 = 0.43; 0%-Week 5 = 0.43; 2%-Week 1 = 0.43; 2%-Week 2 = 0.76; 2%-Week 3 = 0.60; 2%-Week 4 = 0.43; 2%-Week 5 = 0.60; SR-Week 1 = 0.43; SR-Week 2 = 0.43; SR-Week 3 = 0.60; SR-Week 4 = 0.43; SR-Week 5 = 0.70	0% vs 2%: U = 4, p = 0.0028 0% vs SR: U = 44, p = 0.11 2% vs SR: U = 45, p = 0.41	HL estimator: -2.86; [-5.71, -2.86] HL estimator: 0.00; [-5.71, 0.00] HL estimator: 2.86; [-2.86, 2.86]	Rank biserial: r = 0.89 Rank biserial: r = 0.39 Rank biserial: r = -0.25
0%, 2%, SR	Fig. 3	0%: n = 12 2%: n = 6 SR: n = 12	% of Anxiety Weekly Means Comparison	F1-LD-F1 Test (Cohort x Week) Post Hoc: Mann-Whitney U Tests w/ Holm-Bonferroni Corrections	Cohort effect: F(1.77, 21.54) = 6.11, p = 0.0098 Week effect: F(3.12, ∞) = 0.97, p = 0.41 Interaction: F(4.12, ∞) = 1.67, p = 0.15	_	RTEs: 0% = 0.44; 2% = 0.44; SR: 0.59 _ _	0% vs 2%: U = 36, p = 1.00 0% vs SR: U = 27, p = 0.015 2% vs SR: U = 14, p = 0.068	HL estimator: 0.00; [-1.43, 0.00] HL estimator: -5.71; [-11.43, 0.00] HL estimator: -5.71; [-11.43, 0.00]	Rank biserial: r = 0.00 Rank biserial: r = 0.62 Rank biserial: r = 0.61
0%, 2%, SR	Fig. 3	0%: n = 12 2%: n = 6 SR: n = 12	% of Lethargy Weekly Means Comparison	F1-LD-F1 Test (Cohort x Week) Post Hoc: Mann-Whitney U Tests w/ Holm-Bonferroni Corrections	Cohort effect: F(1.48, 9.59) = 7.26, p = 0.016 Week effect: F(3.59, ∞) = 1.68, p = 0.16 Interaction: F(4.52, ∞) = 3.30, p = 0.0075	_	RTEs: 0% = 0.39; 2% = 0.63; SR = 0.55 _ RTEs: 0%-Week 1 = 0.38; 0%-Week 2 = 0.38; 0%-Week 3 = 0.42; 0%-Week 4 = 0.38; 0%-Week 5 = 0.38; 2%-Week 1 = 0.75; 2%-Week 2 = 0.74; 2%-Week 3 = 0.60; 2%-Week 4 = 0.45; 2%-Week 5 = 0.62; SR-Week 1 = 0.45; SR-Week 2 = 0.45; SR-Week 3 = 0.53; SR-Week 4 = 0.54; SR-Week 5 = 0.76	0% vs 2%: U = 0, p = 5.72×10-4 0% vs SR: U = 14, p = 5.76×10-4 2% vs SR: U = 47, p = 0.32	HL estimator: -12.86; [-27.14, -4.29] HL estimator: -8.57; [-11.43, -2.86] HL estimator: 5.71; [-5.71, 18.57]	Rank biserial: r = 0.99 Rank biserial: r = 0.81 Rank biserial: r = -0.31
0	Fig. 4	n = 12	Lick Counts	Descriptive Stats	Week 1: Mean = 40.75, SD = 40.24 Week 2: Mean = 26.58, SD = 31.17 Week 3: Mean = 15.75, SD = 22.20 Week 4: Mean = 16.25, SD = 20.72 Week 5: Mean = 12.08, SD = 16.92	[15.18, 66.32] [6.78, 46.39] [1.64, 29.86] [3.08, 29.42] [1.33, 22.83]	_	_	_	_
0.02	Fig. 4	n = 6	Lick Counts	Descriptive Stats	Week 1: Mean = 1157.83, SD = 438.94 Week 2: Mean = 1141.17, SD = 118.80 Week 3: Mean = 1080.17, SD = 275.15 Week 4: Mean = 1197.67, SD = 486. 39 Week 5: Mean = 1136.50, SD = 426.33	[697.20, 1618.47] [1016.49, 1265.84] [791.42, 1368.92] [687.23, 1708.10] [689.10, 1583.90]	_	_	_	_
SR	Fig. 4	n = 12	Lick Counts	Descriptive Stats	Week 1: Mean = 36.33, SD = 43.06 Week 2: Mean = 416.33, SD = 334.32 Week 3: Mean = 1113.58, SD = 550.18 Week 4: Mean = 1650.33, SD = 1435. 71 Week 5: Mean = 1447.50, SD = 646.14	[8.98, 63.69] [203.92, 628.75] [764.02, 1463.15] [738.12, 2562.54] [1036.96, 1858.04]	_	_	_	_
0%, 2%, SR	Fig. 4	0%: n = 12 2%: n = 6 SR: n = 12	Lick Counts Across Weeks Comparison	F1-LD-F1 Test (Cohort x Week) Post Hoc: Mann-Whitney U Tests w/ Holm-Bonferroni Corrections	Cohort effect: F(1.81, 25.56) = 55.01, p = 1.15×10-9 Week effect: F(3.48, ∞) = 4.59, p = 0.0019 Interaction: F(5.38, ∞) = 14.11, p = 1.06×10-14	_	RTEs: 0% = 0.26; 2% = 0.76; SR = 0.61 RTEs: Week 1 = 0.47; Week 2 = 0.52; Week 3 = 0.55; Week 4 = 0.59; Week 5 = 0.59 RTEs: 0%-Week 1 = 0.35; 0%-Week 2 = 0.31; 0%-Week 3 = 0.21; 0%-Week 4 = 0.23; 0%-Week 5 = 0.20; 2%-Week 1 = 0.75; 2%-Week 2 = 0.78; 2%-Week 3 = 0.74; 2%-Week 4 = 0.76; 0%-Week 5 = 0.75; SR-Week 1 = 0.30; SR-Week 2 = 0.46; SR-Week 3 = 0.71; SR-Week 4 = 0.76; SR-Week 5 = 0.82	2% vs SR, Week 1: U = 72, p = 0.0026 2% vs SR, Week 2: U = 72, p = 0.0026 2% vs SR, Week 3: U = 37, p = 0.96 2% vs SR, Week 4: U = 35, p = 0.96 2% vs SR, Week 5: U = 20, p = 0.15	HL estimator: 1047.39; [753.00, 1323.00] HL estimator: 696.83; [414.00, 1075.00] HL estimator: 8.55; [-453.00, 344.00] HL estimator: -16.52; [-912.00, 614.00] HL estimator: -338.69; [-953.00, 318.00]	Rank biserial: r = -1.00 Rank biserial: r = -1.00 Rank biserial: r = -0.028 Rank biserial: r = 0.028 Rank biserial: r = 0.44
0	Fig. 4	n =12	Licks by Total Weight Change Correlation	Repeated Measures Correlation	rrm = -0.35, df = 47, p = 0.015	[-0.57, -0.073]	_	_	_	_
0.02	Fig. 4	n = 6	Licks by Total Weight Change Correlation	Repeated Measures Correlation	rrm = -0.28, df = 23, p = 0.17	[-0.61, 0.13]	_	_	_	_
SR	Fig. 4	n = 12	Licks by Total Weight Change Correlation	Repeated Measures Correlation	rrm = -0.63, df = 47, p = 1.25×10-6	[-0.77, -0.42]	_	_	_	_
0	Fig. 4	n = 12	% of Licks in First 5 Minutes	Descriptive Stats	Week 1: Mean = 15.54, SD = 15.37 Week 2: Mean = 11.83, SD = 17.42 Week 3 (n = 8): Mean = 21.83, SD = 16.86 Week 4 (n = 10): 15.66, SD = 20.06 Week5 (n = 7): Mean = 26.76, SD = 27.87	[5.78, 25.31] [0.77, 22.90] [7.73, 35.92] [1.31, 30.00] [0.98, 52.53]	_	_	_	_
0.02	Fig. 4	n = 6	% of Licks in First 5 Minutes	Descriptive Stats	Week 1: Mean = 45.11, SD = 36.76 Week 2: Mean = 73.69, SD = 14.49 Week 3: Mean = 88.73, SD = 8.97 Week 4: Mean = 83.72, SD = 13.00 Week 5: Mean = 84.24, SD = 9.76	[6.54, 83.69] [58.49, 88.90] [79.32, 98.14] [70.08, 97.36] [73.99, 94.48]	_	_	_	_
SR	Fig. 4	n = 12	% of Licks in First 5 Minutes	Descriptive Stats	Week 1 (n = 10): Mean = 11.37, SD = 14.06 Week 2: Mean = 33.54, SD = 33.17 Week 3: Mean = 67.14, SD = 24.83 Week 4: Mean = 63.49, SD = 24.42 Week 5: Mean = 68.36, SD = 24.48	[1.31, 21.42] [12.46, 54.61] [51.36, 82.92] [47.98, 79.01] [52.81, 83.91]	_	_	_	_
0%, 2%, SR	Fig. 4	0%: n = 5 2%: n = 6 SR: n = 10	% of Licks in First 5 Minutes Across Weeks Comparison	F1-LD-F1 Test (Cohort x Week) Post Hoc: Mann-Whitney U Tests w/ Holm-Bonferroni Corrections	Cohort effect: F(1.95, 15.91) = 27. 37, p = 7.77×10-6 Week effect: F(3.26, ∞) = 12.95, p = 5.43×10-9 Interaction: F(5.42, ∞) = 2.98, p = 0.0088	_	RTEs: 0% = 0.25; 2% = 0.72; SR = 0.49 RTEs: Week 1 = 0.29; Week 2 = 0.44; Week 3 = 0.59; Week 4 = 0.56; Week 5 = 0.56 RTEs: 0%-Week 1 = 0.24; 0%-Week 2 = 0.26; 0%-Week 3 = 0.29; 0%-Week 4 = 0.25; 0%-Week 5 = 0.23; 2%-Week 1 = 0.44; 2%-Week 2 = 0.68; 2%-Week 3 = 0.87; 2%-Week 4 = 0.80; 2%-Week 5 = 0.80; SR-Week 1 = 0.19; SR-Week 2 = 0.39; SR-Week 3 = 0.62; SR-Week 4 = 0.63; SR-Week 5 = 0.63	2% vs SR, Week 1: U = 46, p = 0.28 2% vs SR, Week 2: U = 49, p = 0.089 2% vs SR, Week 3: U = 51, p = 0.034 2% vs SR, Week 4: U = 43, p = 0.18 2% vs SR, Week 5: U = 43, p = 0.18	HL estimator: 43.45; [-4.42, 71.21] HL estimator: 27. 78; [1.51, 68.31] HL estimator: 14.53; [ 1.57, 39.30] HL estimator: 11.20; [-3.15, 31.52] HL estimator: 8.83; [-5.15, 28.80]	Rank biserial: r = -0.53 Rank biserial: r = -0.63 Rank biserial: r = -0.70 Rank biserial: r = -0.43 Rank biserial: r = -0.43
0	Fig. 4	n = 12	Fecal Counts	Descriptive Stats	Week 1: Mean = 7.75, SD = 3.28 Week 2: Mean = 7.42, SD = 2.71 Week 3: Mean = 5.67, SD = 3.02 Week 4: Mean = 5.33, SD = 2.46 Week 5: Mean = 3.42, SD = 2.28	[5.67, 9.83] [5.69, 9.14] [3.74, 7.59] [3.77, 6.90] [1.97, 4.86]	_	_	_	_
0.02	Fig. 4	n = 6	Fecal Counts	Descriptive Stats	Week 1: Mean = 8.33, SD = 1.86 Week 2: Mean = 7.00, SD = 5.29 Week 3: Mean = 7.17, SD = 4.54 Week 4: Mean = 5.17, SD = 3.49 Week 5: Mean = 4.17, SD = 4.45	[6.38, 10.29] [1.45, 12.55] [2.41, 11.93] [1.51, 8.83] [-0.50, 8.83]	_	_	_	_
SR	Fig. 4	n = 12	Fecal Counts	Descriptive Stats	Week 1: Mean = 8.42, SD = 2.06 Week 2: Mean = 6.83, SD = 2.04 Week 3: Mean = 7.33, SD = 3.47 Week 4: Mean = 2.00, SD = 1.76 Week 5: Mean = 2.17, SD = 1.59	[7.10, 9.73] [5.54, 8.13] [5.13, 9.54] [0.88, 3.12] [1.16, 3.17]	_	_	_	_
0%, 2%, SR	Fig. 4	0%: n = 12 2%: n = 6 SR: n = 12	Fecal Counts Across Weeks Comparison	F1-LD-F1 Test (Cohort x Week) Post Hoc: Mann-Whitney U Tests w/ Holm-Bonferroni Corrections	Cohort effect: F(1.40, 8.32) = 0.32, p = 0.66 Week effect: F(2.86, ∞) = 26.36, p = 2.40×10-16 Interaction: F(4.11, ∞) = 2.69, p = 0.028	_	_ RTEs: Week 1 = 0.72; Week 2 = 0.61; Week 3 = 0.56; Week 4 = 0.37; Week 5 = 0.28 RTEs: 0%-Week 1 = 0.66; 0%-Week 2 = 0.68; 0%-Week 3 = 0.49; 0%-Week 4 = 0.46; 0%-Week 5 = 0.30; 2%-Week 1 = 0.74; 2%-Week 2 = 0.54; 2%-Week 3 = 0.58; 2%-Week 4 = 0.46; 2%-Week 5 = 0.37; SR-Week 1 = 0.74; SR-Week 2 = 0.60; SR-Week 3 = 0.61; SR-Week 4 = 0.18; SR-Week 5 = 0.18	0% vs 2%, Week 4: U = 38, p = 0.89 0% vs SR, Week 4: U = 128, p = 0.0040 2% vs SR, Week 4: U = 58, p = 0.072	HL estimator: 0.00; [-4.00, 4.00] HL estimator: 3.00; [1.00, 5.00] HL estimator: 3.41; [0.00, 7.00]	Rank biserial: r = -0.056 Rank biserial: r = -0.77 Rank biserial: r = -0.62
SR	Ext. Data 2-1	n = 12	Linear vs Exponential Decay Model Fitting	Linear Mixed Effects Models with Random Intercepts for Individual Mice	Linear: Total Change = -0.40 × Day - 0.58; Marginal R2 (fixed effects only): 0.53; AIC: 2166.65; BIC: 2182.69 Exponential Decay: Total Change = -12.16 + 21.00 × e-0.12 × Day; Pseudo R2: 0.79; AIC: 1960.94; BIC: 1980.99	_	_	_	_	_
SR	Ext. Data 2-1	n = 12	Daily Weight Change Comparisons After CA% Increases	Friedman Test Post Hoc: Conover-Iman Tests w/ Holm-Bonferroni Corrections	χ²(3) = 31.42, p = 6.92×10-7	_	Kendall's W = 0.87	0% to 1% vs 1% to 2%: t(33) = -5.57, p = 6.93×10-6 0% to 1% vs 2% to 3%: t(33) = -11.99, p = 7.16×10-13 0% to 1% vs 3% to 4%: t(33) = -13.27, p = 5.24×10-14 1% to 2% vs 2% to 3%: t(33) = -6.42, p = 8.39×10-7 1% to 2% vs 3% to 4%: t(33) = -7.71, p = 2.84×10-8 2% to 3% vs 3% to 4%: t(33) = -1.28, p = 0.21	HL estimator: -5.24; [-6.41, -3.28] HL estimator: -6.72; [-7.78, -4.54] HL estimator: -7.43; [-8.61, -5.60] HL estimator: -1.22; [-2.14, -0.59] HL estimator: -2.26; [-2.44, -1.72] HL estimator: -0.44; [-2.28, 0.10]	Rank biserial: r = -0.70 Rank biserial: r = -0.90 Rank biserial: r = -0.92 Rank biserial: r = -0.74 Rank biserial: r = -0.80 Rank biserial: r = -0.22
0%, 2%, SR	Ext. Data 2-1	0%: n = 12 2%: n = 6 SR: n = 12	Daily Weight Change After Water Access Comparisons Across Weeks	F1-LD-F1 Test (Cohort x Week) Post Hoc: Mann-Whitney U Tests w/ Holm-Bonferroni Corrections	Cohort effect: F(1.98, 20.51) = 38.56, p = 1.19×10-7 Week effect: F(3.13, ∞) = 7.80, p = 2.42×10-5 Interaction: F(4.98, ∞) = 4.41, p = 5.26×10-4	_	RTEs: 0% = 0.35; 2% = 0.66; SR = 0.57 RTEs: Week 1 = 0.40; Week 2 = 0.40; Week 3 = 0.59; Week 4 = 0.62; Week 5 = 0.63 RTEs: 0%-Week 1 = 0.28; 0%-Week 2 = 0.37; 0%-Week 3 = 0.32; 0%-Week 4 = 0.44; 0%-Week 5 = 0.35; 2%-Week 1 = 0.56; 2%-Week 2; 0.64; 2%-Week 3 = 0.77; 2%-Week 4 = 0.64; 2%-Week 5 = 0.72; SR-Week 1 = 0.38; SR-Week 2 = 0.18; SR-Week 3 = 0.68; SR-Week 4 = 0.78; SR-Week 5 = 0.82	0% vs 2%: U = 0, p = 1.08 ×10-4 0% vs SR: U = 7, p = 3.92×10-4 2% vs SR: U = 47, p = 1.00	HL estimator: -1.80; [-2.37, -1.39] HL estimator: -1.53; [-2.02, -1.00] HL estimator: 0.35; [-0.23, 0.93]	Rank biserial: r = 1.00 Rank biserial: r = 0.90 Rank biserial: r = -0.31
Running Task 0%	Fig. 6	n = 6	Average Reward Rate (Rewards/Min)	Descriptive Stats	Week 1: Mean = 0.51, Median = 0.47, SD = 0.31 Week 2: Mean = 0.97, Median = 0.95, SD = 0.73 Week 3: Mean = 0.86, Median = 0.60, SD = 0.69	[0.18, 0.84] [0.20, 1.73] [0.14, 1.58]	_	_	_	_
Running Task 2%	Fig. 6	n = 6	Average Reward Rate (Rewards/Min)	Descriptive Stats	Week 1: Mean = 0.21, Median = 0.18, SD = 0.14 Week 2: Mean = 0.28, Median = 0.30, SD = 0.12 Week 3: Mean = 0.52, Median = 0.48, SD = 0.13	[0.063, 0.36] [0.16, 0.41] [0.39, 0.65]	_	_	_	_
Running Task 0%	Fig. 6	n = 6	Average Time Spent Immobile (0 cm/s Speed for 2s or Longer)	Descriptive Stats	Week 1: Mean = 0.71, Median = 0.72, SD = 0.10 Week 2: Mean = 0.54, Median = 0.53, SD = 0.28 Week 3: Mean = 0.52, Median = 0.55, SD = 0.26	[0.60, 0.81] [0.25, 0.83] [0.25, 0.78]	_	_	_	_
Running Task 2%	Fig. 6	n = 6	Average Time Spent Immobile (0 cm/s Speed for 2s or Longer)	Descriptive Stats	Week 1: Mean = 0.82, Median = 0.83, SD = 0.057 Week 2: Mean = 0.79, Median = 0.80, SD = 0.057 Week 3: Mean = 0.72, Median = 0.72, SD = 0.065	[0.76, 0.88] [0.73, 0.85] [0.65, 0.79]	_	_	_	_
FR	Fig. 6	n = 6	Average Speed (cm/s)	Descriptive Stats	Week 1: Mean = 0.65, Median = 0.45, SD = 0.58 Week 2: Mean = 3.57, Median = 2.03, SD = 3.80 Week 3: Mean = 5.83, Median = 3.46, SD = 7.39	[0.039, 1.26] [-0.42, 7.55] [-1.93, 13.59]	_	_	_	_
Running Task 2%	Fig. 6	n = 6	Average Speed (cm/s)	Descriptive Stats	Week 1: Mean = 0.18, Median = 0.15, SD = 0.16 Week 2: Mean = 0.44, Median = 0.41, SD = 0.27 Week 3: Mean = 1.24, Median = 1.19, SD = 0.57	[0.013, 0.36] [0.15, 0.72] [0.65, 1.84]	_	_	_	_
Running Task 0%, 2%	Fig. 6	0%: n = 6 2%: n = 6	Distance (m) Traveled Across Weeks Comparison	F1-LD-F1 Test (Condition x Week) Post Hoc: Mann-Whitney U Tests w/ Holm-Bonferroni Corrections	Condition effect: F(1.00, 8.62) = 5.28, p = 0.048 Week effect: F(1.41, ∞) = 24.60, p = 1.01×10-8 Interaction: F(1.41, ∞) = 1.06, p = 0.33	_	RTEs: 0% = 0.62; 2% = 0.38 RTEs: Week 1 = 0.28; Week 2 = 0.51; Week 3 = 0.71 _	0% vs 2%: U = 29, p = 0.093	HL estimator: 30.90; [-2.98, 160.04]	Rank biserial: r = -0.61
Running Task 0%, 2%	Fig. 6	0%: n = 6 2%: n = 6	Reward Count Across Weeks Comparison	F1-LD-F1 Test (Condition x Week) Post Hoc: Wilcoxon Signed-Rank Tests w/ Holm-Bonferroni Corrections	Condition effect: F(1.00, 7.63) = 3.67, p = 0.093 Week effect: F(1.45, ∞) = 5.07, p = 0.013 Interaction: F(1.45, ∞) = 1.23, p = 0.28	_	_ RTEs: Week 1 = 0.37; Week 2 = 0.49; Week 5: 0.64 _	Week 1 vs Week 2: V = 15.00, p = 0.14 Week 1 vs Week 3: V = 13.00, p = 0.14 Week 2 vs Week 3: V = 14.50, p = 0.14	HL estimator: -7.33; [-16.62, 2.12] HL estimator: -8.88; [-21.12, -0.38] HL estimator: -5.26; [-8.75, 2.88]	Rank biserial: r = -0.62 Rank biserial: r = -0.67 Rank biserial: r = -0.63
Running Task 0%, 2%	Fig. 6	0%: n = 6 2%: n = 6	Reward Count by Weekday Comparison	F1-LD-F1 Test (Condition x Weekday) Post Hoc: Wilcoxon Signed-Rank Tests w/ Holm-Bonferroni Corrections	Condition effect: F(1.00, 7.20) = 3.41, p = 0.11 Weekday effect: F(1.96, ∞) = 3.94, p = 0.020 Interaction: F(1.96, ∞) = 0.32, p = 0.72	_	_ RTEs: Monday = 0.50; Tuesday = 0.39; Thursday = 0.50; Friday = 0.62 _	Monday vs Tuesday: V = 51.00, p = 0.73 Monday vs Thursday: V = 48.00, p = 0.73 Monday vs Friday: V = 6.00, p = 0.064 Tuesday vs Thursday: V = 14.00, p = 0.31 Tuesday vs Friday: V = 14.00, p = 0.27 Thursday vs Friday: V = 16.00, p = 0.31	HL estimator: 1.82; [-3.83, 7.83] HL estimator: 1.67; [-4.83, 4.83] HL estimator: -3.29; [-5.50, -1.00] HL estimator: -3.33; [-6.17, 1.17] HL estimator: -5.83; [-11.00, 0.00] HL estimator: -4.17; [-7.67, 0.33]	Rank biserial: r = 0.31 Rank biserial: r = 0.23 Rank biserial: r = -0.85 Rank biserial: r = -0.64 Rank biserial: r = -0.64 Rank biserial: r = -0.59
Running Task 0%, 2%	Fig. 6	0%: n = 6 2%: n = 6	Comparison of Proportion of Reward Deliveries with Licks in the 2 Seconds Following Delivery	Mann-Whitney U Test	U = 0, p = 0.0022	HL estimator: -0.44; [-0.66, -0.10]	Rank biserial: r = 1.00	_	_	_
Running Task 0%, 2%	Fig. 6	0%: n = 6 2%: n = 6	Comparison of Cumulative Time to Level 2	Mann-Whitney U Test	U = 12, p = 0.39	HL estimator: -21.48; [-64.83, 24.50]	Rank biserial: r = 0.33	_	_	_
Running Task 0%, 2%	Fig. 7	0%: n = 6 2%: n = 6	Comparison of Post-Reward Delivery Speed Changes (0.65s bins)	Mann-Whitney U Test	U = 26, p = 0.24	HL estimator: 1.05; [-0.31, 2.95]	Rank biserial: r = -0.44	_	_	_
Running Task 0%, 2%	Fig. 7	0%: n = 6 2%: n = 6	Comparison of Post-Reward Delivery Lick Rate Changes (0.65s bins)	Mann-Whitney U Test	U = 0, p = 0.0022	HL estimator: -4.19; [-5.43, -2.98]	Rank biserial: r = 1.00	_	_	_
Running Task 0%, 2%	Fig. 7	0%: n = 6 2%: n = 6	Comparison of Non-Rewarded Zone Entry Speed Changes (2s bins)	Mann-Whitney U Test	U = 2, p = 0.0087	HL estimator: -2.12; [-4.21, -0.67]	Rank biserial: r = 0.89	_	_	_
Running Task 0%	Ext. Data 5-1	n = 6	Total Weight Change	Descriptive Stats	Week 1: Mean = 0.24, SD = 1.94 Week 2: Mean = 1.59, SD = 1.54 Week 3: Mean = 2.31, SD = 1.90 Week 4: Mean = 3.87, SD = 2.36	[-1.80, 2.27] [-0.024, 3.21] [0.31, 4.30] [1.39, 6.34]	_	_	_	_
Running Task 2%	Ext. Data 5-1	n = 6	Total Weight Change	Descriptive Stats	Week 1: Mean = -11.92, SD = 1.15 Week 2: Mean = -10.12, SD = 2.77 Week 3: Mean = -7.74, SD = 3.00 Week 4: Mean = -8.11, SD = 2.85	[-13.13, -10.72] [-13.02, -7.22] [-10.89, -4.58] [-11.10, -5.12]	_	_	_	_
Running Task 0%	Ext. Data 5-1	n = 6	Average Total Weight Change by Week	Linear Slope Regression	Mean: 1.16 SEM: 0.31 SD: 0.77	[0.35, 1.97]	_	_	_	_
Running Task 2%	Ext. Data 5-1	n = 6	Average Total Weight Change by Week	Linear Slope Regression	Mean: 1.38 SEM: 0.38 SD: 0.92	[0.42, 2.35]	_	_	_	_
Running Task 0%, 2%	Ext. Data 5-1	0%: n =6 2%: n = 6	Total Weight Change Slope Comparison	Mann-Whitney U Test	U = 15, p = 0.70	HL estimator: -0.099; [-1.18, 0.70]	Rank biserial: r = 0.17	_	_	_
Running Task 0%	Ext. Data 5-1	n = 6	Daily Weight Change	Descriptive Stats	Week 1: Mean = 0.12, SD = 0.26 Week 2: Mean = 0.084, SD = 0.26 Week 3: Mean = 0.18, SD = 0.21 Week 4: Mean = 0.33, SD = 0.32	[-0.15, 0.39] [-0.19, 0.36] [-0.040, 0.40] [-0.005, 0.67]	_	_	_	_
Running Task 2%	Ext. Data 5-1	n = 6	Daily Weight Change	Descriptive Stats	Week 1: Mean = -1.26, SD = 0.78 Week 2: Mean = 0.16, SD = 0.44 Week 3: Mean = 0.26, SD = 0.46 Week 4: Mean = -0.038, SD = 0.22	[-2.07, -0.44] [-0.31, 0.63] [-0.22, 0.74] [-0.27, 0.20]	_	_	_	_
Running Task 0%, 2%	Ext. Data 6-1	0%: n = 6 2%: n = 6	Rate of Level Progression Across Weeks Comparison	F1-LD-F1 Test (Condition x Week) Post Hoc: Mann-Whitney U Tests w/ Holm-Bonferroni Corrections	Condition effect: F(1.00, 8.61) = 7.05, p = 0.027 Week effect: F(1.41, ∞) = 147.04, p = 2.36×10-46 Interaction: F(1.41, ∞) = 3.95, p = 0.033	_	RTEs: 0% = 0.60; 2% = 0.40 RTEs: Week 1 = 0.21; Week 2: 0.52; Week 3 = 0.77 RTEs: 0%-Week 1 = 0.28; 0%-Week 2 = 0.68; 0%-Week 3 = 0.85; 2%-Week 1 = 0.14; 2%-Week 2 = 0.37; 2%-Week 3 = 0.68	0% vs 2%, Week 1: U = 25.00, p = 0.29 0% vs 2%, Week 2: U = 33.50, p = 0.016 0% vs 2%, Week 3: U = 30.00, p = 0.066	HL estimator: 0.90; [-0.25, 3.50] HL estimator: 3.07; [0.50, 13.50] HL estimator: 8.80; [-0.25, 21.50]	Rank biserial: r = 0.39 Rank biserial: r = 0.86 Rank biserial: r = -0.67
Running Task 0%, 2%	Ext. Data 7-1	0%: n = 6 2%: n = 6	Comparison of Post-Reward Delivery Capacitance Changes (0.65s bins)	Mann-Whitney U Test	U = 0, p = 0.0022	HL estimator: -3.74; [-4.77, -2.76]	Rank biserial: r = 1.00	_	_	_
Stopping Task 0%	Fig. 8	n = 5	Average Reward Rate (Rewards/Min)	Descriptive Stats	Week 1: Mean = 0.60, Median: 0.46, SD = 0.66 Week 2: Mean = 0.56, Median = 0.58, SD = 0.45 Week 3: Mean = 0.60, Median = 0.75, SD = 0.56	[-0.22, 1.42] [0.0059, 1.12] [-0.097, 1.29]	_	_	_	_
Stopping Task 2%	Fig. 8	n = 5	Average Reward Rate (Rewards/Min)	Descriptive Stats	Week 1: Mean = 0.50, Median = 0.17, SD = 0.69 Week 2: Mean = 0.61, Median = 0.74, SD = 0.35 Week 3: Mean = 0.65, Median = 0.62, SD = 0.44	[-0.36, 1.36] [0.17, 1.05] [0.11, 1.20]	_	_	_	_
Stopping Task 0%	Fig. 8	n = 5	Average Time Spent Immobile (0 cm/s Speed for 2s or Longer)	Descriptive Stats	Week 1: Mean = 0.66, Median = 0.68, SD = 0.14 Week 2: Mean = 0.58, Median = 0.68, SD = 0.32 Week 3: Mean = 0.50, Median = 0.54, SD = 0.32	[0.48, 0.84] [0.18, 0.98] [0.10, 0.89]	_	_	_	_
Stopping Task 2%	Fig. 8	n = 5	Average Time Spent Immobile (0 cm/s Speed for 2s or Longer)	Descriptive Stats	Week 1: Mean = 0.71, Median = 0.74, SD = 0.17 Week 2: Mean = 0.74, Median = 0.80, SD = 0.12 Week 3: Mean = 0.70, Median = 0.69, SD = 0.078	[0.50, 0.92] [0.59, 0.88] [0.60, 0.80]	_	_	_	_
Stopping Task 0%	Fig. 8	n = 5	Average Speed (cm/s)	Descriptive Stats	Week 1: Mean = 0.70, Median = 0.25, SD = 1.20 Week 2: Mean = 3.71, Median = 0.95, SD = 6.49 Week 3: Mean = 6.62, Median = 1.79, SD = 10.67	[-0.79, 2.19] [-4.35, 11.77] [-6.63, 19.87]	_	_	_	_
Stopping Task 2%	Fig. 8	n = 5	Average Speed (cm/s)	Descriptive Stats	Week 1: Mean = 0.40, Median = 0.076, SD = 0.75 Week 2: Mean = 0.84, Median = 0.83, SD = 0.82 Week 3: Mean = 1.56, Median = 1.63, SD = 0.95	[-0.53, 1.33] [-0.18, 1.86] [0.37, 2.74]	_	_	_	_
Stopping Task 0%, 2%	Fig. 8	0%: n = 4 2%: n = 4	Sensitivity Across Weeks Comparison	F1-LD-F1 Test (Condition x Week) Post Hoc: Wilcoxon Signed-Rank Tests w/ Holm-Bonferroni Corrections	Condition effect: F(1.00, 5.85) = 0.89, p = 0.38 Week effect: F(1.67, ∞) = 10.08, p = 1.35×10-4 Interaction: F(1.67, ∞) = 0.095, p = 0.88	_	_ RTEs: Week 1 = 0.68; Week 2 = 0.52; Week 3 = 0.30 _	Week 1 vs Week 2: V = 20, p = 0.068 Week 1 vs Week 3: V = 28, p = 0.068 Week 2 vs Week 3: V = 28, p = 0.068	HL estimator: 0.15; [0.00, 0.50] HL estimator: 0.49; [0.14, 0.79] HL estimator: 0.28; [0.056, 0.49]	Rank biserial: r = 0.11 Rank biserial: r = 0.56 Rank biserial: r = 0.56
Stopping Task 0%, 2%	Fig. 8	0%: n = 5 2%: n = 5	Rate of Level Progression Across Weeks Comparison	F1-LD-F1 Test (Condition x Week) Post Hoc: Wilcoxon Signed-Rank Tests w/ Holm-Bonferroni Corrections	Condition effect: F(1.00, 7.84) = 0.0008, p = 0.98 Week effect: F(1.58, ∞) = 48.04, p = 1.42×10-17 Interaction: F(1.58, ∞) = 0.73, p = 0.45	_	_ RTEs: Week 1 = 0.28; Week 2 = 0.52; Week 3 = 0.70 _	Week 1 vs Week 2: V = 0, p = 0.027 Week 1 vs Week 3: V = 0, p = 0.027 Week 2 vs Week 3: V = 0, p = 0.027	HL estimator: -2.62; [-4.50, -0.75] HL estimator: -5.50; [-7.25, -3.00] HL estimator: -2.50; [-3.88, -1.25]	Rank biserial: r = -1.00 Rank biserial: r = -1.00 Rank biserial: r = -1.00
Stopping Task 0%, 2%	Fig. 8	0%: n = 5 2%: n = 5	Reward Count Across Weeks Comparison	F1-LD-F1 Test (Condition x Week)	Condition effect: F(1.00, 7.83) = 0.032, p = 0.86 Week effect: F(1.23, ∞) = 0.48, p = 0.53 Interaction: F(1.23, ∞) = 0.19, p = 0.72	_	_	_	_	_
Stopping Task 0%, 2%	Fig. 8	0%: n = 5 2%: n = 5	Reward Count by Weekday Comparison	F1-LD-F1 Test (Condition x Weekday) Post Hoc: Wilcoxon Signed-Rank Tests w/ Holm-Bonferroni Corrections	Condition effect: F(1.00, 8.00) = 0.0054, p = 0.94 Weekday effect: F(1.56, ∞) = 4.83, p = 0.014 Interaction: F(1.56, ∞) = 1.34, p = 0.26	_	_ RTEs: Monday = 0.41; Tuesday = 0.41; Thursday = 0.58; Friday = 0.60 _	Monday vs Tuesday: V = 26, p = 1.00 Monday vs Thursday: V = 10, p = 0.26 Monday vs Friday: V = 6, p = 0.16 Tuesday vs Thursday: V = 9, p = 0.26 Tuesday vs Friday: V = 3, p = 0.14 Thursday vs Friday: V = 28, p = 1.00	HL estimator: -0.33; [-4.33, 4.00] HL estimator: -4.00; [-10.67, 0.83] HL estimator: -5.50; [-10.67, -0.17] HL estimator: -5.17; [-10.83, 0.33] HL estimator: -4.83; [-9.83, -0.33] HL estimator: 0.17; [-3.67, 2.33]	Rank biserial: r = -0.054 Rank biserial: r = -0.64 Rank biserial: r = -0.78 Rank biserial: r = -0.67 Rank biserial: r = -0.89 Rank biserial: r = 0.018
Stopping Task 0%, 2%	Fig. 8	0%: n = 5 2%: n = 5	Comparison of Proportion of Reward Deliveries with Licks in the 2 Seconds Following Delivery	Mann-Whitney U Test	U = 0, p = 0.0079	HL estimator: -0.19; [-0.53, -0.095]	Rank biserial: r = 1.00	_	_	_
Stopping Task 0%, 2%	Fig. 8	0%: n = 4 2%: n = 5	Comparison of Cumulative Time to Level 2	Mann-Whitney U Test	U = 7, p = 0.56	HL estimator: -37.80; [-136.52, 31.36]	Rank biserial: r = 0.30	_	_	_
Stopping Task 0%, 2%	Fig. 9	0%: n = 5 2%: n = 5	Comparison of Post-Reward Delivery Lick Rate Changes (0.65s bins)	Mann-Whitney U Test	U = 0, p = 0.0079	HL estimator: -2.63; [-3.56, -1.89]	Rank biserial: r = 1.00	_	_	_
Stopping Task 0%, 2%	Fig. 9	0%: n = 5 2%: n = 5	Comparison of Non-Rewarded Zone Entry Speed Changes (2s bins)	Mann-Whitney U Test	U = 5, p = 0.15	HL estimator: -1.48; [-3.56, 0.86]	Rank biserial: r = 0.60	_	_	_
Stopping Task 0%	Ext. Data 5-1	n = 5	Total Weight Change	Descriptive Stats	Week 1: Mean = 2.00, SD = 1.28 Week 2: Mean = 1.85, SD = 3.31 Week 3: Mean = 0.87, SD = 4.61 Week 4: Mean = 1.16, SD = 5.05	[0.41, 3.59] [-2.26, 5.96] [-4.86, 6.60] [-5.10, 7.43]	_	_	_	_
Stopping Task 2%	Ext. Data 5-1	n = 5	Total Weight Change	Descriptive Stats	Week 1: Mean = -12.30, SD = 3.57 Week 2: Mean = -9.50, SD = 3.32 Week 3: Mean = -6.99, SD = 3.56 Week 4: Mean = -7.04, SD = 3.50	[-16.72, -7.87] [-13.62, -5.38] [-11.41, -2.58] [-11.39, -2.70]	_	_	_	_
Stopping Task 0%	Ext. Data 5-1	n = 5	Average Total Weight Change by Week	Linear Slope Regression	Mean: -0.35 SEM: 0.62 SD: 1.39	[-2.07, 1.38]	_	_	_	_
Stopping Task 2%	Ext. Data 5-1	n = 5	Average Total Weight Change by Week	Linear Slope Regression	Mean: 1.83 SEM: 0.57 SD: 1.28	[0.24, 3.42]	_	_	_	_
Stopping Task 0%, 2%	Ext. Data 5-1	0%: n = 5 2%: n = 5	Total Weight Change Slope Comparison	Mann-Whitney U Test	U = 3, p = 0.056	HL estimator: -2.14; [-4.32, -0.48]	Rank biserial: r = 0.76	_	_	_
Stopping Task 0%	Ext. Data 5-1	n = 5	Daily Weight Change	Descriptive Stats	Week 1: Mean = 0.31, SD = 0.34 Week 2: Mean = -0.045, SD = 0.27 Week 3: Mean = -0.15, SD = 0.19 Week 4: Mean = 0.11, SD = 0.20	[-0.12, 0.74] [-0.38, 0.29] [-0.38, 0.077] [-0.14, 0.37]	_	_	_	_
Stopping Task 2%	Ext. Data 5-1	n = 5	Daily Weight Change	Descriptive Stats	Week 1: Mean = -1.45, SD = 0.84 Week 2: Mean = 0.60, SD = 0.74 Week 3: Mean = 0.012, SD = 0.17 Week 4: Mean = 0.16, SD = 0.29	[-2.49, -0.40] [-0.32, 1.51] [-0.20, 0.22] [-0.20, 0.52]	_	_	_	_
Stopping Task 0%, 2%	Ext. Data 8-1	0%: n = 5 2%: n = 5	Distance (m) Traveled Across Weeks Comparison	F1-LD-F1 Test (Condition x Week) Post Hoc: Wilcoxon Signed-Rank Tests w/ Holm-Bonferroni Corrections	Condition effect: F(1.00, 7.30) = 0.20, p = 0.66 Week effect: F(1.29, ∞) = 16.80, p = 6.04×10-6 Interaction: F(1.29, ∞) = 0.22, p = 0.70	_	_ RTEs: Week 1 = 0.34; Week 2 = 0.51; Week 3 = 0.64 _	Week 1 vs Week 2: V = 0, p = 0.018 Week 1 vs Week 3: V = 0, p = 0.018 Week 2 vs Week 3: V = 5, p = 0.025	HL estimator: -10.00; [-11.31, -4.37] HL estimator: -29.14; [-21.07, -12.67] HL estimator: -19.12; [-95.21, -4.92]	Rank biserial: r = -1.00 Rank biserial: r = -1.00 Rank biserial: r = -0.82
Stopping Task 0%, 2%	Ext. Data 9-1	0%: n = 5 2%: n = 5	Comparison of Post-Reward Delivery Capacitance Changes (0.65s bins)	Mann-Whitney U Test	U = 0, p = 0.0079	HL estimator: -1.77; [-3.48, -1.34]	Rank biserial: r = 1.00	_	_	_
